# Dental calculus as a record of Pleistocene reindeer oral, digestive and dietary flora

**DOI:** 10.1101/2025.08.02.668267

**Authors:** Fabian L. Kellner, Jaelle C. Brealey, Nicola Vogel, Vanessa C. Bieker, Sarah L. F. Martin, Martin Seiler, Bente Philippsen, Vebjørn Veiberg, Mikkel Winther Pedersen, Katerina Guschanski, Michael D. Martin

## Abstract

Dental calculus offers an extraordinary window into the past, preserving a rich archive of genetic material that can unlock new insights into ancient ecosystems. By capturing traces of oral microbiomes, dietary components, and even gut microbes regurgitated by ruminants, dental calculus provides an extraordinary window into the past to reconstruct ecological interactions and past environmental conditions. Here, we harness the power of ancient metagenomics to explore the oral microbiome, digestive microbiomes and diet of Pleistocene reindeer (*Rangifer tarandus*) from archaeological sites in France, a region that once served as a glacial refugium before reindeer disappeared from the area. We used shotgun metagenomic sequencing to assemble microbial genomes (MAGs) and classify microbial and dietary reads from dental calculus of 19 ancient reindeer (ca. 12,000 - 23,000 years BP) and 27 modern and historical (1861 - 1958 CE) Scandinavian reindeer. Notably, six bacterial taxa associated with the rumen microbiome were consistently detected across both ancient and modern samples, offering a rare glimpse into the continuity of digestive adaptations over thousands of years. Our recovery of oral microbial and putative dietary plant DNA suggest adaptive capability. Our results suggest a spatio-temporal turnover in oral microbiome and putative dietary plant DNA, which might be explained by ecological differences between Pleistocene France and contemporary Scandinavia. As soft tissue preservation is rare in ancient remains, dental calculus emerges as an exciting and powerful tool for reconstructing the environmental and ecological histories of both past and extinct populations.
