## Supplementary Table S3 for "Dental calculus as a record of Pleistocene reindeer oral, digestive and dietary flora"

### Sheet: Sheet1
Supplementary Table 3.		Summary statistics from alignments of each plant and lichen taxa included in the final analysis, before and after filtering. Nsample: number of samples taxon was detected in (%); NReads: median of the no. of reads assigned to each taxon per sample (IQR); ReadLen: median of the mean read length in bp per sample (IQR); Damage: median of the damage per sample (IQR).
TaxID	Genus	Taxonomy						Lab contaminant	Included in final analysis	Metric	Pre-filtering			Post-filtering
		Domain	Kingdom	Phylum	Class	Order	Family				Ancient	Historical	Modern	Ancient	Historical	Modern
5199	Cladonia	Eukaryota	Fungi	Ascomycota	Lecanoromycetes	Lecanorales	Cladoniaceae	FALSE	TRUE	Nsamples	0	1 (20%)	11 (52.4%)	NA	0	5 (23.8%)
5199										NReads	NA	12 (12-12)	69 (14-180)	NA	NA	185 (175-488)
5199										ReadLen	NA	77 (77-77)	96 (83-107)	NA	NA	96 (75-105)
5199										Damage	NA	0.11 (0.11-0.11)	0.01 (0-0.02)	NA	NA	0.01 (0-0.02)
41891	Coccomyxa	Eukaryota	Viridiplantae	Chlorophyta	Trebouxiophyceae	NA	NA	FALSE	FALSE	Nsamples	1 (5.3%)	0	1 (4.8%)	NA	0	1 (4.8%)
41891										NReads	7 (7-7)	NA	697 (697-697)	NA	NA	697 (697-697)
41891										ReadLen	63 (63-63)	NA	122 (122-122)	NA	NA	122 (122-122)
41891										Damage	0.04 (0.04-0.04)	NA	0 (0-0)	NA	NA	0 (0-0)
67238	Pohlia	Eukaryota	Viridiplantae	Streptophyta	Bryopsida	Bryales	Mniaceae	FALSE	FALSE	Nsamples	0	0	1 (4.8%)	NA	0	1 (4.8%)
67238										NReads	NA	NA	115 (115-115)	NA	NA	115 (115-115)
67238										ReadLen	NA	NA	96 (96-96)	NA	NA	96 (96-96)
67238										Damage	NA	NA	0.01 (0.01-0.01)	NA	NA	0.01 (0.01-0.01)
4469	Lemna	Eukaryota	Viridiplantae	Streptophyta	Magnoliopsida	Alismatales	Araceae	FALSE	FALSE	Nsamples	5 (26.3%)	1 (20%)	2 (9.5%)	1 (5.3%)	0	0
4469										NReads	10 (7-42)	9 (9-9)	7 (6-8)	148 (148-148)	NA	NA
4469										ReadLen	61 (48-70)	95 (95-95)	78 (73-82)	48 (48-48)	NA	NA
4469										Damage	0 (0-0.02)	0.17 (0.17-0.17)	0 (0-0)	0.06 (0.06-0.06)	NA	NA
55463	Hydrocharis	Eukaryota	Viridiplantae	Streptophyta	Magnoliopsida	Alismatales	Hydrocharitaceae	FALSE	FALSE	Nsamples	0	0	1 (4.8%)	NA	0	1 (4.8%)
55463										NReads	NA	NA	223 (223-223)	NA	NA	223 (223-223)
55463										ReadLen	NA	NA	40 (40-40)	NA	NA	40 (40-40)
55463										Damage	NA	NA	0 (0-0)	NA	NA	0 (0-0)
246706	Stuckenia	Eukaryota	Viridiplantae	Streptophyta	Magnoliopsida	Alismatales	Potamogetonaceae	FALSE	FALSE	Nsamples	11 (57.9%)	0	4 (19%)	NA	0	0
246706										NReads	117 (72-218)	NA	27 (19-44)	NA	NA	NA
246706										ReadLen	62 (57-68)	NA	54 (52-55)	NA	NA	NA
246706										Damage	0.02 (0.01-0.03)	NA	0.02 (0.01-0.02)	NA	NA	NA
27253	Zannichellia	Eukaryota	Viridiplantae	Streptophyta	Magnoliopsida	Alismatales	Potamogetonaceae	FALSE	TRUE	Nsamples	4 (21.1%)	1 (20%)	9 (42.9%)	NA	1 (20%)	6 (28.6%)
27253										NReads	11 (10-13)	128 (128-128)	214 (82-285)	NA	128 (128-128)	250 (214-347)
27253										ReadLen	60 (52-65)	88 (88-88)	40 (38-41)	NA	88 (88-88)	40 (39-41)
27253										Damage	0 (0-0.13)	0.07 (0.07-0.07)	0 (0-0)	NA	0.07 (0.07-0.07)	0 (0-0)
4040	Pastinaca	Eukaryota	Viridiplantae	Streptophyta	Magnoliopsida	Apiales	Apiaceae	FALSE	FALSE	Nsamples	6 (31.6%)	0	0	NA	0	0
4040										NReads	24 (12-40)	NA	NA	NA	NA	NA
4040										ReadLen	73 (66-85)	NA	NA	NA	NA	NA
4040										Damage	0 (0-0.01)	NA	NA	NA	NA	NA
40958	Pimpinella	Eukaryota	Viridiplantae	Streptophyta	Magnoliopsida	Apiales	Apiaceae	FALSE	FALSE	Nsamples	1 (5.3%)	0	1 (4.8%)	NA	0	0
40958										NReads	204 (204-204)	NA	22 (22-22)	NA	NA	NA
40958										ReadLen	86 (86-86)	NA	100 (100-100)	NA	NA	NA
40958										Damage	0.02 (0.02-0.02)	NA	0.01 (0.01-0.01)	NA	NA	NA
4051	Hedera	Eukaryota	Viridiplantae	Streptophyta	Magnoliopsida	Apiales	Araliaceae	FALSE	FALSE	Nsamples	10 (52.6%)	0	0	NA	0	0
4051										NReads	362 (57-3987)	NA	NA	NA	NA	NA
4051										ReadLen	71 (58-74)	NA	NA	NA	NA	NA
4051										Damage	0.01 (0.01-0.02)	NA	NA	NA	NA	NA
4295	Ilex	Eukaryota	Viridiplantae	Streptophyta	Magnoliopsida	Aquifoliales	Aquifoliaceae	FALSE	FALSE	Nsamples	1 (5.3%)	0	0	NA	0	0
4295										NReads	104 (104-104)	NA	NA	NA	NA	NA
4295										ReadLen	68 (68-68)	NA	NA	NA	NA	NA
4295										Damage	0.03 (0.03-0.03)	NA	NA	NA	NA	NA
4678	Allium	Eukaryota	Viridiplantae	Streptophyta	Magnoliopsida	Asparagales	Amaryllidaceae	FALSE	TRUE	Nsamples	7 (36.8%)	0	17 (81%)	NA	0	5 (23.8%)
4678										NReads	132 (88-212)	NA	63 (35-149)	NA	NA	307 (219-724)
4678										ReadLen	68 (57-75)	NA	94 (76-140)	NA	NA	115 (99-140)
4678										Damage	0 (0-0.01)	NA	0 (0-0.01)	NA	NA	0.02 (0.01-0.02)
59352	Platanthera	Eukaryota	Viridiplantae	Streptophyta	Magnoliopsida	Asparagales	Orchidaceae	FALSE	FALSE	Nsamples	5 (26.3%)	0	1 (4.8%)	NA	0	0
59352										NReads	17 (16-137)	NA	26 (26-26)	NA	NA	NA
59352										ReadLen	67 (53-138)	NA	105 (105-105)	NA	NA	NA
59352										Damage	0 (0-0.01)	NA	0 (0-0)	NA	NA	NA
4211	Ambrosia	Eukaryota	Viridiplantae	Streptophyta	Magnoliopsida	Asterales	Asteraceae	FALSE	FALSE	Nsamples	3 (15.8%)	0	0	NA	0	0
4211										NReads	41 (26-282)	NA	NA	NA	NA	NA
4211										ReadLen	61 (54-78)	NA	NA	NA	NA	NA
4211										Damage	0 (0-0)	NA	NA	NA	NA	NA
13426	Cichorium	Eukaryota	Viridiplantae	Streptophyta	Magnoliopsida	Asterales	Asteraceae	TRUE	FALSE	Nsamples	1 (5.3%)	0	2 (9.5%)	NA	NA	NA
13426										NReads	19 (19-19)	NA	18 (13-22)	NA	NA	NA
13426										ReadLen	67 (67-67)	NA	70 (67-72)	NA	NA	NA
13426										Damage	0.02 (0.02-0.02)	NA	0 (0-0)	NA	NA	NA
4231	Helianthus	Eukaryota	Viridiplantae	Streptophyta	Magnoliopsida	Asterales	Asteraceae	TRUE	FALSE	Nsamples	2 (10.5%)	0	1 (4.8%)	NA	NA	NA
4231										NReads	32 (22-42)	NA	16 (16-16)	NA	NA	NA
4231										ReadLen	64 (62-65)	NA	80 (80-80)	NA	NA	NA
4231										Damage	0.03 (0.02-0.03)	NA	0.07 (0.07-0.07)	NA	NA	NA
56016	Matricaria	Eukaryota	Viridiplantae	Streptophyta	Magnoliopsida	Asterales	Asteraceae	FALSE	FALSE	Nsamples	0	0	1 (4.8%)	NA	0	1 (4.8%)
56016										NReads	NA	NA	176 (176-176)	NA	NA	176 (176-176)
56016										ReadLen	NA	NA	70 (70-70)	NA	NA	70 (70-70)
56016										Damage	NA	NA	0.03 (0.03-0.03)	NA	NA	0.03 (0.03-0.03)
18794	Senecio	Eukaryota	Viridiplantae	Streptophyta	Magnoliopsida	Asterales	Asteraceae	FALSE	FALSE	Nsamples	3 (15.8%)	0	7 (33.3%)	NA	0	1 (4.8%)
18794										NReads	24 (22-30)	NA	13 (10-31)	NA	NA	397 (397-397)
18794										ReadLen	70 (66-73)	NA	116 (77-119)	NA	NA	69 (69-69)
18794										Damage	0 (0-0)	NA	0 (0-0.01)	NA	NA	0.01 (0.01-0.01)
24581	Menyanthes	Eukaryota	Viridiplantae	Streptophyta	Magnoliopsida	Asterales	Menyanthaceae	FALSE	FALSE	Nsamples	0	0	3 (14.3%)	NA	0	1 (4.8%)
24581										NReads	NA	NA	21 (15-521)	NA	NA	1021 (1021-1021)
24581										ReadLen	NA	NA	84 (79-89)	NA	NA	74 (74-74)
24581										Damage	NA	NA	0 (0-0.01)	NA	NA	0.01 (0.01-0.01)
192333	Myosotis	Eukaryota	Viridiplantae	Streptophyta	Magnoliopsida	Boraginales	Boraginaceae	FALSE	FALSE	Nsamples	12 (63.2%)	0	4 (19%)	NA	0	0
192333										NReads	18 (9-42)	NA	11 (10-14)	NA	NA	NA
192333										ReadLen	45 (39-68)	NA	66 (44-89)	NA	NA	NA
192333										Damage	0.02 (0-0.18)	NA	0 (0-0.03)	NA	NA	NA
3705	Brassica	Eukaryota	Viridiplantae	Streptophyta	Magnoliopsida	Brassicales	Brassicaceae	FALSE	TRUE	Nsamples	4 (21.1%)	0	7 (33.3%)	NA	0	2 (9.5%)
3705										NReads	46 (14-82)	NA	21 (10-145)	NA	NA	326 (276-377)
3705										ReadLen	76 (71-80)	NA	80 (68-90)	NA	NA	115 (102-128)
3705										Damage	0.03 (0.01-0.06)	NA	0 (0-0.01)	NA	NA	0.03 (0.02-0.04)
97987	Braya	Eukaryota	Viridiplantae	Streptophyta	Magnoliopsida	Brassicales	Brassicaceae	FALSE	FALSE	Nsamples	9 (47.4%)	1 (20%)	2 (9.5%)	NA	1 (20%)	0
97987										NReads	136 (76-364)	1032 (1032-1032)	10 (9-10)	NA	1032 (1032-1032)	NA
97987										ReadLen	91 (78-96)	92 (92-92)	78 (58-98)	NA	92 (92-92)	NA
97987										Damage	0.01 (0-0.02)	0.01 (0.01-0.01)	0 (0-0)	NA	0.01 (0.01-0.01)	NA
220482	Cakile	Eukaryota	Viridiplantae	Streptophyta	Magnoliopsida	Brassicales	Brassicaceae	FALSE	FALSE	Nsamples	7 (36.8%)	1 (20%)	5 (23.8%)	NA	0	1 (4.8%)
220482										NReads	14 (8-34)	22 (22-22)	9 (9-15)	NA	NA	115 (115-115)
220482										ReadLen	69 (65-81)	89 (89-89)	119 (102-148)	NA	NA	84 (84-84)
220482										Damage	0 (0-0)	0.02 (0.02-0.02)	0.01 (0-0.11)	NA	NA	0.01 (0.01-0.01)
50460	Cardamine	Eukaryota	Viridiplantae	Streptophyta	Magnoliopsida	Brassicales	Brassicaceae	FALSE	FALSE	Nsamples	4 (21.1%)	1 (20%)	5 (23.8%)	NA	1 (20%)	0
50460										NReads	18 (12-64)	320 (320-320)	25 (14-42)	NA	320 (320-320)	NA
50460										ReadLen	76 (67-83)	82 (82-82)	122 (117-139)	NA	82 (82-82)	NA
50460										Damage	0 (0-0)	0.06 (0.06-0.06)	0 (0-0.03)	NA	0.06 (0.06-0.06)	NA
97854	Cochlearia	Eukaryota	Viridiplantae	Streptophyta	Magnoliopsida	Brassicales	Brassicaceae	FALSE	TRUE	Nsamples	5 (26.3%)	0	6 (28.6%)	NA	0	2 (9.5%)
97854										NReads	22 (12-28)	NA	38 (19-96)	NA	NA	177 (144-210)
97854										ReadLen	84 (74-95)	NA	119 (115-130)	NA	NA	119 (119-119)
97854										Damage	0.01 (0-0.03)	NA	0.01 (0-0.02)	NA	NA	0.01 (0.01-0.02)
87301	Draba	Eukaryota	Viridiplantae	Streptophyta	Magnoliopsida	Brassicales	Brassicaceae	FALSE	TRUE	Nsamples	6 (31.6%)	2 (40%)	3 (14.3%)	NA	1 (20%)	1 (4.8%)
87301										NReads	11 (9-14)	185 (97-273)	8 (8-299)	NA	361 (361-361)	590 (590-590)
87301										ReadLen	92 (74-101)	81 (80-82)	98 (80-128)	NA	83 (83-83)	98 (98-98)
87301										Damage	0.02 (0-0.11)	0.06 (0.05-0.07)	0.01 (0.01-0.05)	NA	0.04 (0.04-0.04)	0.01 (0.01-0.01)
65352	Erysimum	Eukaryota	Viridiplantae	Streptophyta	Magnoliopsida	Brassicales	Brassicaceae	FALSE	FALSE	Nsamples	6 (31.6%)	1 (20%)	2 (9.5%)	NA	1 (20%)	0
65352										NReads	93 (21-166)	441 (441-441)	20 (18-22)	NA	441 (441-441)	NA
65352										ReadLen	88 (82-97)	92 (92-92)	113 (94-132)	NA	92 (92-92)	NA
65352										Damage	0.01 (0.01-0.01)	0.01 (0.01-0.01)	0 (0-0.01)	NA	0.01 (0.01-0.01)	NA
98028	Physaria	Eukaryota	Viridiplantae	Streptophyta	Magnoliopsida	Brassicales	Brassicaceae	FALSE	TRUE	Nsamples	11 (57.9%)	1 (20%)	0	1 (5.3%)	1 (20%)	0
98028										NReads	123 (72-324)	1223 (1223-1223)	NA	115 (115-115)	1223 (1223-1223)	NA
98028										ReadLen	98 (83-109)	93 (93-93)	NA	104 (104-104)	93 (93-93)	NA
98028										Damage	0.01 (0-0.02)	0.01 (0.01-0.01)	NA	0.05 (0.05-0.05)	0.01 (0.01-0.01)	NA
3579	Cerastium	Eukaryota	Viridiplantae	Streptophyta	Magnoliopsida	Caryophyllales	Caryophyllaceae	FALSE	TRUE	Nsamples	11 (57.9%)	3 (60%)	4 (19%)	NA	2 (40%)	0
3579										NReads	59 (40-118)	332 (178-862)	16 (10-31)	NA	862 (597-1127)	NA
3579										ReadLen	88 (75-92)	89 (86-91)	97 (82-110)	NA	86 (85-87)	NA
3579										Damage	0 (0-0.02)	0.07 (0.06-0.07)	0 (0-0)	NA	0.06 (0.05-0.06)	NA
258339	Minuartia	Eukaryota	Viridiplantae	Streptophyta	Magnoliopsida	Caryophyllales	Caryophyllaceae	FALSE	TRUE	Nsamples	11 (57.9%)	0	4 (19%)	NA	0	1 (4.8%)
258339										NReads	37 (18-76)	NA	24 (16-82)	NA	NA	233 (233-233)
258339										ReadLen	66 (64-80)	NA	105 (74-128)	NA	NA	125 (125-125)
258339										Damage	0.02 (0.01-0.04)	NA	0 (0-0.01)	NA	NA	0.02 (0.02-0.02)
1479251	Mononeuria	Eukaryota	Viridiplantae	Streptophyta	Magnoliopsida	Caryophyllales	Caryophyllaceae	FALSE	FALSE	Nsamples	0	0	3 (14.3%)	NA	0	1 (4.8%)
1479251										NReads	NA	NA	6 (6-62)	NA	NA	119 (119-119)
1479251										ReadLen	NA	NA	91 (77-93)	NA	NA	95 (95-95)
1479251										Damage	NA	NA	0 (0-0.01)	NA	NA	0.01 (0.01-0.01)
230723	Sagina	Eukaryota	Viridiplantae	Streptophyta	Magnoliopsida	Caryophyllales	Caryophyllaceae	FALSE	FALSE	Nsamples	7 (36.8%)	1 (20%)	1 (4.8%)	NA	0	1 (4.8%)
230723										NReads	11 (8-13)	8 (8-8)	137 (137-137)	NA	NA	137 (137-137)
230723										ReadLen	96 (69-112)	86 (86-86)	70 (70-70)	NA	NA	70 (70-70)
230723										Damage	0.03 (0-0.16)	0.24 (0.24-0.24)	0.14 (0.14-0.14)	NA	NA	0.14 (0.14-0.14)
3571	Saponaria	Eukaryota	Viridiplantae	Streptophyta	Magnoliopsida	Caryophyllales	Caryophyllaceae	FALSE	FALSE	Nsamples	5 (26.3%)	0	0	NA	0	0
3571										NReads	21 (20-26)	NA	NA	NA	NA	NA
3571										ReadLen	51 (47-54)	NA	NA	NA	NA	NA
3571										Damage	0.01 (0-0.07)	NA	NA	NA	NA	NA
3573	Silene	Eukaryota	Viridiplantae	Streptophyta	Magnoliopsida	Caryophyllales	Caryophyllaceae	FALSE	FALSE	Nsamples	13 (68.4%)	1 (20%)	5 (23.8%)	NA	1 (20%)	0
3573										NReads	16 (11-99)	306 (306-306)	20 (11-27)	NA	306 (306-306)	NA
3573										ReadLen	71 (65-84)	92 (92-92)	133 (89-145)	NA	92 (92-92)	NA
3573										Damage	0.01 (0-0.03)	0.03 (0.03-0.03)	0 (0-0.01)	NA	0.03 (0.03-0.03)	NA
13273	Stellaria	Eukaryota	Viridiplantae	Streptophyta	Magnoliopsida	Caryophyllales	Caryophyllaceae	FALSE	FALSE	Nsamples	1 (5.3%)	2 (40%)	1 (4.8%)	NA	1 (20%)	0
13273										NReads	9 (9-9)	324 (176-472)	8 (8-8)	NA	620 (620-620)	NA
13273										ReadLen	31 (31-31)	83 (83-83)	52 (52-52)	NA	82 (82-82)	NA
13273										Damage	0.38 (0.38-0.38)	0.08 (0.07-0.09)	0 (0-0)	NA	0.06 (0.06-0.06)	NA
46108	Suaeda	Eukaryota	Viridiplantae	Streptophyta	Magnoliopsida	Caryophyllales	Chenopodiaceae	FALSE	TRUE	Nsamples	7 (36.8%)	2 (40%)	8 (38.1%)	NA	1 (20%)	1 (4.8%)
46108										NReads	12 (7-14)	126 (68-183)	14 (12-20)	NA	241 (241-241)	165 (165-165)
46108										ReadLen	74 (52-83)	86 (85-86)	92 (82-125)	NA	85 (85-85)	65 (65-65)
46108										Damage	0.02 (0.01-0.09)	0.14 (0.11-0.17)	0 (0-0.01)	NA	0.08 (0.08-0.08)	0.02 (0.02-0.02)
46145	Claytonia	Eukaryota	Viridiplantae	Streptophyta	Magnoliopsida	Caryophyllales	Montiaceae	FALSE	TRUE	Nsamples	3 (15.8%)	1 (20%)	7 (33.3%)	NA	0	2 (9.5%)
46145										NReads	12 (10-226)	16 (16-16)	18 (12-126)	NA	NA	1022 (627-1418)
46145										ReadLen	95 (87-129)	92 (92-92)	132 (62-140)	NA	NA	139 (135-142)
46145										Damage	0.01 (0.01-0.01)	0.01 (0.01-0.01)	0.01 (0-0.01)	NA	NA	0.01 (0.01-0.01)
107590	Montia	Eukaryota	Viridiplantae	Streptophyta	Magnoliopsida	Caryophyllales	Montiaceae	FALSE	FALSE	Nsamples	3 (15.8%)	1 (20%)	0	NA	1 (20%)	0
107590										NReads	9 (7-32)	129 (129-129)	NA	NA	129 (129-129)	NA
107590										ReadLen	76 (66-77)	84 (84-84)	NA	NA	84 (84-84)	NA
107590										Damage	0.1 (0.05-0.13)	0.04 (0.04-0.04)	NA	NA	0.04 (0.04-0.04)	NA
137682	Oxyria	Eukaryota	Viridiplantae	Streptophyta	Magnoliopsida	Caryophyllales	Polygonaceae	FALSE	TRUE	Nsamples	0	2 (40%)	1 (4.8%)	NA	2 (40%)	0
137682										NReads	NA	2589 (1420-3758)	10 (10-10)	NA	2589 (1420-3758)	NA
137682										ReadLen	NA	82 (81-82)	65 (65-65)	NA	82 (81-82)	NA
137682										Damage	NA	0.08 (0.06-0.09)	0 (0-0)	NA	0.08 (0.06-0.09)	NA
3618	Rumex	Eukaryota	Viridiplantae	Streptophyta	Magnoliopsida	Caryophyllales	Polygonaceae	FALSE	TRUE	Nsamples	5 (26.3%)	2 (40%)	4 (19%)	NA	1 (20%)	1 (4.8%)
3618										NReads	10 (8-10)	65 (46-84)	52 (39-82)	NA	104 (104-104)	162 (162-162)
3618										ReadLen	52 (46-92)	85 (84-86)	99 (73-128)	NA	84 (84-84)	68 (68-68)
3618										Damage	0 (0-0)	0.05 (0.02-0.07)	0.02 (0-0.04)	NA	0.09 (0.09-0.09)	0 (0-0)
3796	Parnassia	Eukaryota	Viridiplantae	Streptophyta	Magnoliopsida	Celastrales	Celastraceae	FALSE	FALSE	Nsamples	3 (15.8%)	0	2 (9.5%)	NA	0	0
3796										NReads	52 (30-1753)	NA	12 (12-13)	NA	NA	NA
3796										ReadLen	70 (68-96)	NA	46 (46-47)	NA	NA	NA
3796										Damage	0.04 (0.03-0.07)	NA	0 (0-0)	NA	NA	NA
4427	Ceratophyllum	Eukaryota	Viridiplantae	Streptophyta	Magnoliopsida	Ceratophyllales	Ceratophyllaceae	FALSE	TRUE	Nsamples	10 (52.6%)	2 (40%)	12 (57.1%)	NA	0	3 (14.3%)
4427										NReads	17 (12-80)	25 (18-32)	61 (38-86)	NA	NA	193 (162-260)
4427										ReadLen	65 (59-75)	84 (81-88)	102 (87-119)	NA	NA	103 (101-121)
4427										Damage	0.02 (0-0.05)	0.14 (0.07-0.21)	0.04 (0.02-0.05)	NA	NA	0.04 (0.03-0.04)
3660	Cucurbita	Eukaryota	Viridiplantae	Streptophyta	Magnoliopsida	Cucurbitales	Cucurbitaceae	TRUE	FALSE	Nsamples	2 (10.5%)	0	0	NA	NA	NA
3660										NReads	14 (11-16)	NA	NA	NA	NA	NA
3660										ReadLen	58 (56-61)	NA	NA	NA	NA	NA
3660										Damage	0.02 (0.01-0.03)	NA	NA	NA	NA	NA
4672	Dioscorea	Eukaryota	Viridiplantae	Streptophyta	Magnoliopsida	Dioscoreales	Dioscoreaceae	TRUE	FALSE	Nsamples	1 (5.3%)	0	0	NA	NA	NA
4672										NReads	12 (12-12)	NA	NA	NA	NA	NA
4672										ReadLen	165 (165-165)	NA	NA	NA	NA	NA
4672										Damage	0 (0-0)	NA	NA	NA	NA	NA
4207	Adoxa	Eukaryota	Viridiplantae	Streptophyta	Magnoliopsida	Dipsacales	Adoxaceae	FALSE	FALSE	Nsamples	5 (26.3%)	0	1 (4.8%)	NA	0	1 (4.8%)
4207										NReads	15 (13-22)	NA	181 (181-181)	NA	NA	181 (181-181)
4207										ReadLen	60 (49-69)	NA	75 (75-75)	NA	NA	75 (75-75)
4207										Damage	0.04 (0-0.06)	NA	0.04 (0.04-0.04)	NA	NA	0.04 (0.04-0.04)
4201	Sambucus	Eukaryota	Viridiplantae	Streptophyta	Magnoliopsida	Dipsacales	Adoxaceae	FALSE	TRUE	Nsamples	11 (57.9%)	0	0	4 (21.1%)	0	0
4201										NReads	29 (12-976)	NA	NA	1560 (1262-3966)	NA	NA
4201										ReadLen	53 (52-62)	NA	NA	52 (50-53)	NA	NA
4201										Damage	0.05 (0.03-0.07)	NA	NA	0.05 (0.05-0.06)	NA	NA
49606	Lonicera	Eukaryota	Viridiplantae	Streptophyta	Magnoliopsida	Dipsacales	Caprifoliaceae	FALSE	FALSE	Nsamples	3 (15.8%)	0	0	NA	0	0
49606										NReads	19 (15-85)	NA	NA	NA	NA	NA
49606										ReadLen	63 (54-64)	NA	NA	NA	NA	NA
49606										Damage	0 (0-0.01)	NA	NA	NA	NA	NA
13384	Calluna	Eukaryota	Viridiplantae	Streptophyta	Magnoliopsida	Ericales	Ericaceae	FALSE	FALSE	Nsamples	1 (5.3%)	0	3 (14.3%)	NA	0	1 (4.8%)
13384										NReads	9 (9-9)	NA	26 (16-666)	NA	NA	1307 (1307-1307)
13384										ReadLen	81 (81-81)	NA	93 (82-109)	NA	NA	71 (71-71)
13384										Damage	0.02 (0.02-0.02)	NA	0.04 (0.02-0.04)	NA	NA	0 (0-0)
13749	Vaccinium	Eukaryota	Viridiplantae	Streptophyta	Magnoliopsida	Ericales	Ericaceae	FALSE	FALSE	Nsamples	0	1 (20%)	11 (52.4%)	NA	0	1 (4.8%)
13749										NReads	NA	50 (50-50)	64 (32-82)	NA	NA	319 (319-319)
13749										ReadLen	NA	78 (78-78)	79 (71-92)	NA	NA	84 (84-84)
13749										Damage	NA	0.05 (0.05-0.05)	0.03 (0-0.04)	NA	NA	0.03 (0.03-0.03)
85163	Androsace	Eukaryota	Viridiplantae	Streptophyta	Magnoliopsida	Ericales	Primulaceae	FALSE	TRUE	Nsamples	9 (47.4%)	1 (20%)	9 (42.9%)	NA	1 (20%)	2 (9.5%)
85163										NReads	44 (18-249)	240 (240-240)	70 (16-94)	NA	240 (240-240)	392 (341-444)
85163										ReadLen	83 (69-83)	91 (91-91)	129 (101-131)	NA	91 (91-91)	104 (89-120)
85163										Damage	0.01 (0-0.02)	0.04 (0.04-0.04)	0 (0-0.01)	NA	0.04 (0.04-0.04)	0.01 (0.01-0.01)
20400	Astragalus	Eukaryota	Viridiplantae	Streptophyta	Magnoliopsida	Fabales	Fabaceae	FALSE	FALSE	Nsamples	2 (10.5%)	1 (20%)	6 (28.6%)	NA	0	1 (4.8%)
20400										NReads	16 (14-19)	20 (20-20)	33 (20-67)	NA	NA	211 (211-211)
20400										ReadLen	74 (73-74)	90 (90-90)	118 (116-120)	NA	NA	120 (120-120)
20400										Damage	0.08 (0.05-0.11)	0 (0-0)	0.01 (0-0.04)	NA	NA	0.02 (0.02-0.02)
35715	Prosopis	Eukaryota	Viridiplantae	Streptophyta	Magnoliopsida	Fabales	Fabaceae	FALSE	FALSE	Nsamples	1 (5.3%)	0	0	NA	0	0
35715										NReads	129 (129-129)	NA	NA	NA	NA	NA
35715										ReadLen	98 (98-98)	NA	NA	NA	NA	NA
35715										Damage	0.01 (0.01-0.01)	NA	NA	NA	NA	NA
3898	Trifolium	Eukaryota	Viridiplantae	Streptophyta	Magnoliopsida	Fabales	Fabaceae	FALSE	FALSE	Nsamples	4 (21.1%)	1 (20%)	4 (19%)	NA	0	1 (4.8%)
3898										NReads	124 (44-2210)	46 (46-46)	12 (9-55)	NA	NA	178 (178-178)
3898										ReadLen	61 (53-70)	79 (79-79)	83 (73-94)	NA	NA	74 (74-74)
3898										Damage	0.01 (0.01-0.03)	0 (0-0)	0.03 (0.02-0.06)	NA	NA	0.02 (0.02-0.02)
3904	Vicia	Eukaryota	Viridiplantae	Streptophyta	Magnoliopsida	Fabales	Fabaceae	FALSE	FALSE	Nsamples	2 (10.5%)	1 (20%)	0	NA	0	0
3904										NReads	6713 (3385-10041)	9 (9-9)	NA	NA	NA	NA
3904										ReadLen	86 (82-89)	65 (65-65)	NA	NA	NA	NA
3904										Damage	0.03 (0.02-0.03)	0 (0-0)	NA	NA	NA	NA
3515	Alnus	Eukaryota	Viridiplantae	Streptophyta	Magnoliopsida	Fagales	Betulaceae	FALSE	FALSE	Nsamples	5 (26.3%)	1 (20%)	1 (4.8%)	NA	0	0
3515										NReads	56 (42-89)	12 (12-12)	97 (97-97)	NA	NA	NA
3515										ReadLen	64 (63-68)	79 (79-79)	81 (81-81)	NA	NA	NA
3515										Damage	0 (0-0.02)	0 (0-0)	0 (0-0)	NA	NA	NA
3504	Betula	Eukaryota	Viridiplantae	Streptophyta	Magnoliopsida	Fagales	Betulaceae	FALSE	FALSE	Nsamples	4 (21.1%)	0	6 (28.6%)	NA	0	0
3504										NReads	34 (23-90)	NA	22 (12-62)	NA	NA	NA
3504										ReadLen	65 (63-68)	NA	64 (58-78)	NA	NA	NA
3504										Damage	0 (0-0.02)	NA	0 (0-0.01)	NA	NA	NA
12989	Carpinus	Eukaryota	Viridiplantae	Streptophyta	Magnoliopsida	Fagales	Betulaceae	FALSE	FALSE	Nsamples	3 (15.8%)	0	2 (9.5%)	NA	0	0
12989										NReads	418 (308-748)	NA	11 (8-14)	NA	NA	NA
12989										ReadLen	69 (64-74)	NA	45 (44-46)	NA	NA	NA
12989										Damage	0.03 (0.03-0.04)	NA	0.1 (0.07-0.12)	NA	NA	NA
13450	Corylus	Eukaryota	Viridiplantae	Streptophyta	Magnoliopsida	Fagales	Betulaceae	FALSE	FALSE	Nsamples	4 (21.1%)	0	3 (14.3%)	1 (5.3%)	0	0
13450										NReads	563 (226-964)	NA	26 (16-58)	1375 (1375-1375)	NA	NA
13450										ReadLen	67 (64-72)	NA	53 (49-66)	62 (62-62)	NA	NA
13450										Damage	0.04 (0.03-0.05)	NA	0.01 (0-0.01)	0.06 (0.06-0.06)	NA	NA
3511	Quercus	Eukaryota	Viridiplantae	Streptophyta	Magnoliopsida	Fagales	Fagaceae	FALSE	TRUE	Nsamples	7 (36.8%)	0	5 (23.8%)	NA	0	3 (14.3%)
3511										NReads	38 (23-3630)	NA	109 (76-202)	NA	NA	202 (156-208)
3511										ReadLen	65 (55-74)	NA	111 (76-111)	NA	NA	76 (73-93)
3511										Damage	0.01 (0.01-0.03)	NA	0 (0-0)	NA	NA	0 (0-0)
16718	Juglans	Eukaryota	Viridiplantae	Streptophyta	Magnoliopsida	Fagales	Juglandaceae	FALSE	FALSE	Nsamples	6 (31.6%)	0	0	NA	0	0
16718										NReads	1724 (460-4056)	NA	NA	NA	NA	NA
16718										ReadLen	74 (68-81)	NA	NA	NA	NA	NA
16718										Damage	0.01 (0.01-0.01)	NA	NA	NA	NA	NA
3509	Myrica	Eukaryota	Viridiplantae	Streptophyta	Magnoliopsida	Fagales	Myricaceae	FALSE	FALSE	Nsamples	3 (15.8%)	1 (20%)	0	NA	0	0
3509										NReads	35 (30-94)	22 (22-22)	NA	NA	NA	NA
3509										ReadLen	64 (62-65)	89 (89-89)	NA	NA	NA	NA
3509										Damage	0 (0-0.01)	0.18 (0.18-0.18)	NA	NA	NA	NA
25168	Galium	Eukaryota	Viridiplantae	Streptophyta	Magnoliopsida	Gentianales	Rubiaceae	FALSE	FALSE	Nsamples	8 (42.1%)	0	2 (9.5%)	NA	0	0
25168										NReads	26 (8-46)	NA	12 (12-13)	NA	NA	NA
25168										ReadLen	58 (55-67)	NA	125 (102-148)	NA	NA	NA
25168										Damage	0.02 (0.01-0.05)	NA	0 (0-0)	NA	NA	NA
4028	Geranium	Eukaryota	Viridiplantae	Streptophyta	Magnoliopsida	Geraniales	Geraniaceae	FALSE	FALSE	Nsamples	3 (15.8%)	0	3 (14.3%)	NA	0	1 (4.8%)
4028										NReads	10 (10-42)	NA	40 (24-732)	NA	NA	1423 (1423-1423)
4028										ReadLen	68 (65-73)	NA	91 (85-94)	NA	NA	79 (79-79)
4028										Damage	0 (0-0.03)	NA	0 (0-0.01)	NA	NA	0.02 (0.02-0.02)
38595	Ajuga	Eukaryota	Viridiplantae	Streptophyta	Magnoliopsida	Lamiales	Lamiaceae	FALSE	FALSE	Nsamples	3 (15.8%)	0	1 (4.8%)	NA	0	1 (4.8%)
38595										NReads	9 (8-14)	NA	101 (101-101)	NA	NA	101 (101-101)
38595										ReadLen	36 (34-42)	NA	67 (67-67)	NA	NA	67 (67-67)
38595										Damage	0 (0-0.01)	NA	0 (0-0)	NA	NA	0 (0-0)
4197	Pinguicula	Eukaryota	Viridiplantae	Streptophyta	Magnoliopsida	Lamiales	Lentibulariaceae	FALSE	TRUE	Nsamples	8 (42.1%)	0	11 (52.4%)	NA	0	2 (9.5%)
4197										NReads	19 (10-25)	NA	26 (14-72)	NA	NA	332 (256-408)
4197										ReadLen	67 (61-76)	NA	101 (55-121)	NA	NA	105 (103-108)
4197										Damage	0 (0-0.02)	NA	0.01 (0-0.02)	NA	NA	0.02 (0.01-0.02)
13747	Utricularia	Eukaryota	Viridiplantae	Streptophyta	Magnoliopsida	Lamiales	Lentibulariaceae	FALSE	FALSE	Nsamples	5 (26.3%)	1 (20%)	9 (42.9%)	NA	0	0
13747										NReads	25 (22-29)	39 (39-39)	13 (8-15)	NA	NA	NA
13747										ReadLen	57 (56-63)	90 (90-90)	61 (53-65)	NA	NA	NA
13747										Damage	0 (0-0.01)	0.06 (0.06-0.06)	0.01 (0-0.03)	NA	NA	NA
4145	Olea	Eukaryota	Viridiplantae	Streptophyta	Magnoliopsida	Lamiales	Oleaceae	FALSE	FALSE	Nsamples	2 (10.5%)	0	0	NA	0	0
4145										NReads	116 (62-169)	NA	NA	NA	NA	NA
4145										ReadLen	70 (68-71)	NA	NA	NA	NA	NA
4145										Damage	0.01 (0.01-0.01)	NA	NA	NA	NA	NA
52724	Melampyrum	Eukaryota	Viridiplantae	Streptophyta	Magnoliopsida	Lamiales	Orobanchaceae	FALSE	FALSE	Nsamples	3 (15.8%)	1 (20%)	4 (19%)	NA	0	1 (4.8%)
52724										NReads	19 (13-124)	10 (10-10)	66 (44-133)	NA	NA	309 (309-309)
52724										ReadLen	96 (86-119)	93 (93-93)	107 (74-142)	NA	NA	74 (74-74)
52724										Damage	0.01 (0-0.02)	0 (0-0)	0.01 (0-0.02)	NA	NA	0.01 (0.01-0.01)
43174	Pedicularis	Eukaryota	Viridiplantae	Streptophyta	Magnoliopsida	Lamiales	Orobanchaceae	FALSE	TRUE	Nsamples	13 (68.4%)	1 (20%)	9 (42.9%)	NA	1 (20%)	1 (4.8%)
43174										NReads	57 (18-202)	361 (361-361)	41 (36-66)	NA	361 (361-361)	359 (359-359)
43174										ReadLen	66 (41-76)	82 (82-82)	111 (76-134)	NA	82 (82-82)	76 (76-76)
43174										Damage	0.03 (0-0.04)	0.04 (0.04-0.04)	0.01 (0-0.02)	NA	0.04 (0.04-0.04)	0.02 (0.02-0.02)
13380	Callitriche	Eukaryota	Viridiplantae	Streptophyta	Magnoliopsida	Lamiales	Plantaginaceae	TRUE	FALSE	Nsamples	5 (26.3%)	1 (20%)	7 (33.3%)	NA	NA	NA
13380										NReads	27 (12-71)	70 (70-70)	24 (16-350)	NA	NA	NA
13380										ReadLen	80 (74-88)	89 (89-89)	103 (74-128)	NA	NA	NA
13380										Damage	0.01 (0-0.07)	0.04 (0.04-0.04)	0.01 (0-0.01)	NA	NA	NA
39200	Hippuris	Eukaryota	Viridiplantae	Streptophyta	Magnoliopsida	Lamiales	Plantaginaceae	TRUE	FALSE	Nsamples	14 (73.7%)	3 (60%)	14 (66.7%)	NA	NA	NA
39200										NReads	71 (29-107)	124 (100-132)	42 (11-74)	NA	NA	NA
39200										ReadLen	66 (53-78)	84 (82-88)	84 (64-131)	NA	NA	NA
39200										Damage	0.06 (0.02-0.09)	0.07 (0.04-0.09)	0.01 (0-0.03)	NA	NA	NA
26867	Plantago	Eukaryota	Viridiplantae	Streptophyta	Magnoliopsida	Lamiales	Plantaginaceae	FALSE	FALSE	Nsamples	3 (15.8%)	0	0	NA	0	0
26867										NReads	33 (22-136)	NA	NA	NA	NA	NA
26867										ReadLen	79 (71-83)	NA	NA	NA	NA	NA
26867										Damage	0.02 (0.01-0.04)	NA	NA	NA	NA	NA
4173	Veronica	Eukaryota	Viridiplantae	Streptophyta	Magnoliopsida	Lamiales	Plantaginaceae	FALSE	TRUE	Nsamples	15 (78.9%)	0	21 (100%)	1 (5.3%)	0	1 (4.8%)
4173										NReads	37 (21-156)	NA	1638 (1181-2292)	155 (155-155)	NA	1772 (1772-1772)
4173										ReadLen	35 (35-39)	NA	34 (34-35)	35 (35-35)	NA	36 (36-36)
4173										Damage	0.06 (0.05-0.09)	NA	0 (0-0)	0.07 (0.07-0.07)	NA	0 (0-0)
125026	Elatine	Eukaryota	Viridiplantae	Streptophyta	Magnoliopsida	Malpighiales	Elatinaceae	FALSE	FALSE	Nsamples	6 (31.6%)	0	2 (9.5%)	1 (5.3%)	0	0
125026										NReads	96 (52-125)	NA	27 (18-36)	117 (117-117)	NA	NA
125026										ReadLen	72 (68-80)	NA	48 (48-48)	83 (83-83)	NA	NA
125026										Damage	0.02 (0-0.06)	NA	0 (0-0)	0.07 (0.07-0.07)	NA	NA
3689	Populus	Eukaryota	Viridiplantae	Streptophyta	Magnoliopsida	Malpighiales	Salicaceae	FALSE	TRUE	Nsamples	3 (15.8%)	1 (20%)	6 (28.6%)	NA	0	2 (9.5%)
3689										NReads	75 (44-142)	7 (7-7)	14 (11-84)	NA	NA	128 (118-139)
3689										ReadLen	63 (51-75)	79 (79-79)	95 (83-98)	NA	NA	71 (67-76)
3689										Damage	0.01 (0.01-0.02)	0 (0-0)	0.02 (0-0.05)	NA	NA	0.05 (0.05-0.05)
40685	Salix	Eukaryota	Viridiplantae	Streptophyta	Magnoliopsida	Malpighiales	Salicaceae	FALSE	TRUE	Nsamples	8 (42.1%)	2 (40%)	15 (71.4%)	NA	2 (40%)	6 (28.6%)
40685										NReads	18 (13-104)	446 (337-555)	88 (22-362)	NA	446 (337-555)	471 (314-562)
40685										ReadLen	59 (49-67)	80 (80-81)	95 (72-118)	NA	80 (80-81)	85 (71-94)
40685										Damage	0.03 (0.01-0.08)	0.03 (0.03-0.04)	0.01 (0.01-0.02)	NA	0.03 (0.03-0.04)	0.01 (0.01-0.02)
3640	Theobroma	Eukaryota	Viridiplantae	Streptophyta	Magnoliopsida	Malvales	Malvaceae	FALSE	FALSE	Nsamples	2 (10.5%)	0	0	NA	0	0
3640										NReads	71 (38-104)	NA	NA	NA	NA	NA
3640										ReadLen	53 (50-57)	NA	NA	NA	NA	NA
3640										Damage	0.05 (0.03-0.06)	NA	NA	NA	NA	NA
13054	Epilobium	Eukaryota	Viridiplantae	Streptophyta	Magnoliopsida	Myrtales	Onagraceae	FALSE	FALSE	Nsamples	3 (15.8%)	0	3 (14.3%)	NA	0	1 (4.8%)
13054										NReads	55 (32-56)	NA	65 (42-213)	NA	NA	361 (361-361)
13054										ReadLen	89 (69-116)	NA	90 (83-112)	NA	NA	75 (75-75)
13054										Damage	0 (0-0.02)	NA	0.02 (0.01-0.02)	NA	NA	0.02 (0.02-0.02)
13398	Carex	Eukaryota	Viridiplantae	Streptophyta	Magnoliopsida	Poales	Cyperaceae	FALSE	TRUE	Nsamples	14 (73.7%)	2 (40%)	15 (71.4%)	NA	1 (20%)	5 (23.8%)
13398										NReads	239 (62-585)	2362 (1190-3533)	24 (12-211)	NA	4705 (4705-4705)	982 (268-1137)
13398										ReadLen	93 (74-103)	89 (87-91)	78 (70-114)	NA	94 (94-94)	73 (68-75)
13398										Damage	0.01 (0.01-0.03)	0.02 (0.02-0.02)	0.01 (0-0.02)	NA	0.01 (0.01-0.01)	0.01 (0.01-0.02)
46326	Eriophorum	Eukaryota	Viridiplantae	Streptophyta	Magnoliopsida	Poales	Cyperaceae	FALSE	FALSE	Nsamples	0	0	2 (9.5%)	NA	0	1 (4.8%)
46326										NReads	NA	NA	3511 (1792-5230)	NA	NA	6949 (6949-6949)
46326										ReadLen	NA	NA	78 (75-81)	NA	NA	72 (72-72)
46326										Damage	NA	NA	0.02 (0.01-0.03)	NA	NA	0 (0-0)
76514	Trichophorum	Eukaryota	Viridiplantae	Streptophyta	Magnoliopsida	Poales	Cyperaceae	FALSE	FALSE	Nsamples	1 (5.3%)	0	1 (4.8%)	NA	0	1 (4.8%)
76514										NReads	18 (18-18)	NA	154 (154-154)	NA	NA	154 (154-154)
76514										ReadLen	56 (56-56)	NA	69 (69-69)	NA	NA	69 (69-69)
76514										Damage	0 (0-0)	NA	0.03 (0.03-0.03)	NA	NA	0.03 (0.03-0.03)
13578	Juncus	Eukaryota	Viridiplantae	Streptophyta	Magnoliopsida	Poales	Juncaceae	FALSE	FALSE	Nsamples	6 (31.6%)	1 (20%)	4 (19%)	NA	0	0
13578										NReads	17 (10-24)	8 (8-8)	38 (29-44)	NA	NA	NA
13578										ReadLen	54 (38-64)	80 (80-80)	83 (76-97)	NA	NA	NA
13578										Damage	0.01 (0-0.02)	0.03 (0.03-0.03)	0 (0-0.01)	NA	NA	NA
15297	Agrostis	Eukaryota	Viridiplantae	Streptophyta	Magnoliopsida	Poales	Poaceae	FALSE	TRUE	Nsamples	1 (5.3%)	1 (20%)	6 (28.6%)	NA	0	3 (14.3%)
15297										NReads	1022 (1022-1022)	47 (47-47)	94 (10-640)	NA	NA	794 (485-3768)
15297										ReadLen	53 (53-53)	75 (75-75)	85 (66-99)	NA	NA	80 (68-96)
15297										Damage	0.01 (0.01-0.01)	0.17 (0.17-0.17)	0.01 (0-0.02)	NA	NA	0.02 (0.02-0.03)
4496	Avena	Eukaryota	Viridiplantae	Streptophyta	Magnoliopsida	Poales	Poaceae	FALSE	TRUE	Nsamples	3 (15.8%)	1 (20%)	11 (52.4%)	NA	0	3 (14.3%)
4496										NReads	62 (36-115)	11 (11-11)	34 (22-112)	NA	NA	328 (244-733)
4496										ReadLen	80 (70-86)	79 (79-79)	137 (94-146)	NA	NA	77 (66-107)
4496										Damage	0.02 (0.01-0.02)	0.02 (0.02-0.02)	0 (0-0.02)	NA	NA	0 (0-0.01)
391960	Avenella	Eukaryota	Viridiplantae	Streptophyta	Magnoliopsida	Poales	Poaceae	FALSE	TRUE	Nsamples	0	1 (20%)	8 (38.1%)	NA	0	2 (9.5%)
391960										NReads	NA	14 (14-14)	64 (42-140)	NA	NA	309 (303-315)
391960										ReadLen	NA	83 (83-83)	83 (64-94)	NA	NA	102 (101-103)
391960										Damage	NA	0.12 (0.12-0.12)	0.01 (0-0.01)	NA	NA	0.01 (0.01-0.01)
4501	Bromus	Eukaryota	Viridiplantae	Streptophyta	Magnoliopsida	Poales	Poaceae	FALSE	FALSE	Nsamples	1 (5.3%)	1 (20%)	0	1 (5.3%)	0	0
4501										NReads	124 (124-124)	27 (27-27)	NA	124 (124-124)	NA	NA
4501										ReadLen	74 (74-74)	82 (82-82)	NA	74 (74-74)	NA	NA
4501										Damage	0.06 (0.06-0.06)	0.05 (0.05-0.05)	NA	0.06 (0.06-0.06)	NA	NA
15376	Calamagrostis	Eukaryota	Viridiplantae	Streptophyta	Magnoliopsida	Poales	Poaceae	FALSE	FALSE	Nsamples	6 (31.6%)	1 (20%)	3 (14.3%)	NA	0	1 (4.8%)
15376										NReads	22 (21-26)	39 (39-39)	40 (24-124)	NA	NA	208 (208-208)
15376										ReadLen	31 (31-51)	78 (78-78)	104 (82-106)	NA	NA	109 (109-109)
15376										Damage	0.02 (0-0.03)	0.02 (0.02-0.02)	0.03 (0.01-0.03)	NA	NA	0.03 (0.03-0.03)
15452	Deschampsia	Eukaryota	Viridiplantae	Streptophyta	Magnoliopsida	Poales	Poaceae	FALSE	TRUE	Nsamples	4 (21.1%)	2 (40%)	3 (14.3%)	NA	1 (20%)	3 (14.3%)
15452										NReads	15 (13-32)	131 (74-188)	182 (145-526)	NA	245 (245-245)	182 (145-526)
15452										ReadLen	74 (64-88)	87 (85-88)	81 (66-105)	NA	84 (84-84)	81 (66-105)
15452										Damage	0.01 (0-0.03)	0.14 (0.09-0.19)	0.01 (0.01-0.03)	NA	0.03 (0.03-0.03)	0.01 (0.01-0.03)
15492	Elymus	Eukaryota	Viridiplantae	Streptophyta	Magnoliopsida	Poales	Poaceae	FALSE	FALSE	Nsamples	5 (26.3%)	0	2 (9.5%)	NA	0	1 (4.8%)
15492										NReads	20 (17-30)	NA	69 (46-92)	NA	NA	114 (114-114)
15492										ReadLen	62 (57-69)	NA	102 (93-112)	NA	NA	121 (121-121)
15492										Damage	0.06 (0-0.11)	NA	0 (0-0)	NA	NA	0 (0-0)
4512	Hordeum	Eukaryota	Viridiplantae	Streptophyta	Magnoliopsida	Poales	Poaceae	FALSE	FALSE	Nsamples	4 (21.1%)	0	5 (23.8%)	NA	0	1 (4.8%)
4512										NReads	10 (8-26)	NA	79 (78-93)	NA	NA	415 (415-415)
4512										ReadLen	70 (64-79)	NA	110 (90-118)	NA	NA	67 (67-67)
4512										Damage	0 (0-0.03)	NA	0 (0-0)	NA	NA	0 (0-0)
4520	Lolium	Eukaryota	Viridiplantae	Streptophyta	Magnoliopsida	Poales	Poaceae	FALSE	FALSE	Nsamples	2 (10.5%)	0	4 (19%)	NA	0	0
4520										NReads	168 (95-242)	NA	39 (14-66)	NA	NA	NA
4520										ReadLen	81 (70-92)	NA	64 (60-72)	NA	NA	NA
4520										Damage	0 (0-0.01)	NA	0.01 (0-0.04)	NA	NA	NA
368331	Phippsia	Eukaryota	Viridiplantae	Streptophyta	Magnoliopsida	Poales	Poaceae	FALSE	FALSE	Nsamples	1 (5.3%)	1 (20%)	0	NA	1 (20%)	0
368331										NReads	11 (11-11)	2033 (2033-2033)	NA	NA	2033 (2033-2033)	NA
368331										ReadLen	65 (65-65)	79 (79-79)	NA	NA	79 (79-79)	NA
368331										Damage	0 (0-0)	0 (0-0)	NA	NA	0 (0-0)	NA
4544	Poa	Eukaryota	Viridiplantae	Streptophyta	Magnoliopsida	Poales	Poaceae	FALSE	TRUE	Nsamples	2 (10.5%)	1 (20%)	5 (23.8%)	NA	1 (20%)	1 (4.8%)
4544										NReads	43 (36-50)	245 (245-245)	31 (30-73)	NA	245 (245-245)	520 (520-520)
4544										ReadLen	63 (63-64)	82 (82-82)	70 (59-85)	NA	82 (82-82)	118 (118-118)
4544										Damage	0.04 (0.02-0.06)	0.07 (0.07-0.07)	0.01 (0-0.03)	NA	0.07 (0.07-0.07)	0.01 (0.01-0.01)
13648	Puccinellia	Eukaryota	Viridiplantae	Streptophyta	Magnoliopsida	Poales	Poaceae	FALSE	FALSE	Nsamples	1 (5.3%)	1 (20%)	0	NA	1 (20%)	0
13648										NReads	31 (31-31)	114 (114-114)	NA	NA	114 (114-114)	NA
13648										ReadLen	54 (54-54)	83 (83-83)	NA	NA	83 (83-83)	NA
13648										Damage	0 (0-0)	0.1 (0.1-0.1)	NA	NA	0.1 (0.1-0.1)	NA
4564	Triticum	Eukaryota	Viridiplantae	Streptophyta	Magnoliopsida	Poales	Poaceae	TRUE	FALSE	Nsamples	7 (36.8%)	0	4 (19%)	NA	NA	NA
4564										NReads	18 (12-583)	NA	16 (10-84)	NA	NA	NA
4564										ReadLen	74 (60-86)	NA	117 (102-133)	NA	NA	NA
4564										Damage	0.01 (0-0.01)	NA	0 (0-0.01)	NA	NA	NA
4575	Zea	Eukaryota	Viridiplantae	Streptophyta	Magnoliopsida	Poales	Poaceae	TRUE	FALSE	Nsamples	14 (73.7%)	0	0	NA	NA	NA
4575										NReads	128 (38-914)	NA	NA	NA	NA	NA
4575										ReadLen	68 (59-73)	NA	NA	NA	NA	NA
4575										Damage	0.02 (0.01-0.03)	NA	NA	NA	NA	NA
146036	Zingeria	Eukaryota	Viridiplantae	Streptophyta	Magnoliopsida	Poales	Poaceae	FALSE	FALSE	Nsamples	0	1 (20%)	0	NA	1 (20%)	0
146036										NReads	NA	176 (176-176)	NA	NA	176 (176-176)	NA
146036										ReadLen	NA	87 (87-87)	NA	NA	87 (87-87)	NA
146036										Damage	NA	0.08 (0.08-0.08)	NA	NA	0.08 (0.08-0.08)	NA
71250	Chelidonium	Eukaryota	Viridiplantae	Streptophyta	Magnoliopsida	Ranunculales	Papaveraceae	FALSE	FALSE	Nsamples	1 (5.3%)	1 (20%)	0	NA	1 (20%)	0
71250										NReads	10 (10-10)	147 (147-147)	NA	NA	147 (147-147)	NA
71250										ReadLen	64 (64-64)	82 (82-82)	NA	NA	82 (82-82)	NA
71250										Damage	0.3 (0.3-0.3)	0.03 (0.03-0.03)	NA	NA	0.03 (0.03-0.03)	NA
200992	Fumaria	Eukaryota	Viridiplantae	Streptophyta	Magnoliopsida	Ranunculales	Papaveraceae	TRUE	FALSE	Nsamples	4 (21.1%)	0	3 (14.3%)	NA	NA	NA
200992										NReads	24 (21-32)	NA	8 (8-18)	NA	NA	NA
200992										ReadLen	61 (59-65)	NA	55 (52-97)	NA	NA	NA
200992										Damage	0.02 (0.01-0.03)	NA	0 (0-0)	NA	NA	NA
3468	Papaver	Eukaryota	Viridiplantae	Streptophyta	Magnoliopsida	Ranunculales	Papaveraceae	FALSE	FALSE	Nsamples	1 (5.3%)	2 (40%)	1 (4.8%)	NA	1 (20%)	0
3468										NReads	73 (73-73)	560 (284-835)	14 (14-14)	NA	1110 (1110-1110)	NA
3468										ReadLen	31 (31-31)	87 (85-89)	70 (70-70)	NA	83 (83-83)	NA
3468										Damage	0 (0-0)	0.02 (0.01-0.03)	0.09 (0.09-0.09)	NA	0.04 (0.04-0.04)	NA
22868	Anemone	Eukaryota	Viridiplantae	Streptophyta	Magnoliopsida	Ranunculales	Ranunculaceae	FALSE	FALSE	Nsamples	0	1 (20%)	0	NA	1 (20%)	0
22868										NReads	NA	129 (129-129)	NA	NA	129 (129-129)	NA
22868										ReadLen	NA	80 (80-80)	NA	NA	80 (80-80)	NA
22868										Damage	NA	0.06 (0.06-0.06)	NA	NA	0.06 (0.06-0.06)	NA
3445	Ranunculus	Eukaryota	Viridiplantae	Streptophyta	Magnoliopsida	Ranunculales	Ranunculaceae	FALSE	TRUE	Nsamples	7 (36.8%)	1 (20%)	3 (14.3%)	1 (5.3%)	1 (20%)	0
3445										NReads	17 (14-24)	186 (186-186)	22 (14-26)	552 (552-552)	186 (186-186)	NA
3445										ReadLen	62 (59-77)	81 (81-81)	68 (64-73)	61 (61-61)	81 (81-81)	NA
3445										Damage	0 (0-0.16)	0.06 (0.06-0.06)	0.04 (0.02-0.07)	0.1 (0.1-0.1)	0.06 (0.06-0.06)	NA
46968	Thalictrum	Eukaryota	Viridiplantae	Streptophyta	Magnoliopsida	Ranunculales	Ranunculaceae	FALSE	FALSE	Nsamples	0	1 (20%)	1 (4.8%)	NA	0	1 (4.8%)
46968										NReads	NA	56 (56-56)	535 (535-535)	NA	NA	535 (535-535)
46968										ReadLen	NA	78 (78-78)	77 (77-77)	NA	NA	77 (77-77)
46968										Damage	NA	0.01 (0.01-0.01)	0.03 (0.03-0.03)	NA	NA	0.03 (0.03-0.03)
39245	Trollius	Eukaryota	Viridiplantae	Streptophyta	Magnoliopsida	Ranunculales	Ranunculaceae	FALSE	FALSE	Nsamples	0	0	3 (14.3%)	NA	0	1 (4.8%)
39245										NReads	NA	NA	15 (10-332)	NA	NA	649 (649-649)
39245										ReadLen	NA	NA	59 (59-113)	NA	NA	166 (166-166)
39245										Damage	NA	NA	0 (0-0)	NA	NA	0 (0-0)
23138	Alchemilla	Eukaryota	Viridiplantae	Streptophyta	Magnoliopsida	Rosales	Rosaceae	FALSE	TRUE	Nsamples	12 (63.2%)	1 (20%)	1 (4.8%)	1 (5.3%)	1 (20%)	0
23138										NReads	197 (34-523)	4111 (4111-4111)	29 (29-29)	119 (119-119)	4111 (4111-4111)	NA
23138										ReadLen	91 (76-99)	92 (92-92)	81 (81-81)	47 (47-47)	92 (92-92)	NA
23138										Damage	0.01 (0-0.05)	0.02 (0.02-0.02)	0 (0-0)	0.05 (0.05-0.05)	0.02 (0.02-0.02)	NA
3761	Geum	Eukaryota	Viridiplantae	Streptophyta	Magnoliopsida	Rosales	Rosaceae	FALSE	FALSE	Nsamples	3 (15.8%)	1 (20%)	1 (4.8%)	NA	1 (20%)	0
3761										NReads	9 (8-18)	218 (218-218)	89 (89-89)	NA	218 (218-218)	NA
3761										ReadLen	87 (73-90)	83 (83-83)	86 (86-86)	NA	83 (83-83)	NA
3761										Damage	0.01 (0.01-0.02)	0.04 (0.04-0.04)	0.03 (0.03-0.03)	NA	0.04 (0.04-0.04)	NA
3754	Prunus	Eukaryota	Viridiplantae	Streptophyta	Magnoliopsida	Rosales	Rosaceae	FALSE	FALSE	Nsamples	7 (36.8%)	2 (40%)	4 (19%)	NA	0	0
3754										NReads	91 (32-317)	76 (69-82)	11 (10-22)	NA	NA	NA
3754										ReadLen	63 (58-71)	84 (81-86)	51 (50-53)	NA	NA	NA
3754										Damage	0.01 (0.01-0.06)	0.07 (0.05-0.08)	0 (0-0)	NA	NA	NA
24735	Ulmus	Eukaryota	Viridiplantae	Streptophyta	Magnoliopsida	Rosales	Ulmaceae	FALSE	FALSE	Nsamples	4 (21.1%)	0	0	NA	0	0
24735										NReads	16 (13-1544)	NA	NA	NA	NA	NA
24735										ReadLen	64 (59-73)	NA	NA	NA	NA	NA
24735										Damage	0 (0-0.01)	NA	NA	NA	NA	NA
45186	Zelkova	Eukaryota	Viridiplantae	Streptophyta	Magnoliopsida	Rosales	Ulmaceae	FALSE	FALSE	Nsamples	1 (5.3%)	0	0	NA	0	0
45186										NReads	285 (285-285)	NA	NA	NA	NA	NA
45186										ReadLen	71 (71-71)	NA	NA	NA	NA	NA
45186										Damage	0.01 (0.01-0.01)	NA	NA	NA	NA	NA
13186	Parietaria	Eukaryota	Viridiplantae	Streptophyta	Magnoliopsida	Rosales	Urticaceae	FALSE	FALSE	Nsamples	1 (5.3%)	0	0	NA	0	0
13186										NReads	148 (148-148)	NA	NA	NA	NA	NA
13186										ReadLen	64 (64-64)	NA	NA	NA	NA	NA
13186										Damage	0.04 (0.04-0.04)	NA	NA	NA	NA	NA
2706	Citrus	Eukaryota	Viridiplantae	Streptophyta	Magnoliopsida	Sapindales	Rutaceae	TRUE	FALSE	Nsamples	0	0	0	NA	NA	NA
2706										NReads	NA	NA	NA	NA	NA	NA
2706										ReadLen	NA	NA	NA	NA	NA	NA
2706										Damage	NA	NA	NA	NA	NA	NA
24952	Myriophyllum	Eukaryota	Viridiplantae	Streptophyta	Magnoliopsida	Saxifragales	Haloragaceae	FALSE	FALSE	Nsamples	4 (21.1%)	1 (20%)	7 (33.3%)	NA	0	1 (4.8%)
24952										NReads	14 (12-18)	23 (23-23)	8 (8-34)	NA	NA	109 (109-109)
24952										ReadLen	55 (46-67)	82 (82-82)	54 (44-62)	NA	NA	49 (49-49)
24952										Damage	0.21 (0.08-0.36)	0 (0-0)	0.05 (0-0.11)	NA	NA	0.14 (0.14-0.14)
23242	Chrysosplenium	Eukaryota	Viridiplantae	Streptophyta	Magnoliopsida	Saxifragales	Saxifragaceae	FALSE	FALSE	Nsamples	8 (42.1%)	1 (20%)	1 (4.8%)	NA	0	0
23242										NReads	20 (12-154)	8 (8-8)	8 (8-8)	NA	NA	NA
23242										ReadLen	81 (62-98)	70 (70-70)	90 (90-90)	NA	NA	NA
23242										Damage	0.05 (0.01-0.08)	0 (0-0)	0 (0-0)	NA	NA	NA
759618	Micranthes	Eukaryota	Viridiplantae	Streptophyta	Magnoliopsida	Saxifragales	Saxifragaceae	FALSE	FALSE	Nsamples	0	1 (20%)	1 (4.8%)	NA	1 (20%)	0
759618										NReads	NA	171 (171-171)	20 (20-20)	NA	171 (171-171)	NA
759618										ReadLen	NA	83 (83-83)	93 (93-93)	NA	83 (83-83)	NA
759618										Damage	NA	0.06 (0.06-0.06)	0 (0-0)	NA	0.06 (0.06-0.06)	NA
3798	Saxifraga	Eukaryota	Viridiplantae	Streptophyta	Magnoliopsida	Saxifragales	Saxifragaceae	FALSE	TRUE	Nsamples	8 (42.1%)	2 (40%)	4 (19%)	2 (10.5%)	2 (40%)	0
3798										NReads	30 (10-123)	2524 (1333-3716)	12 (11-15)	340 (287-394)	2524 (1333-3716)	NA
3798										ReadLen	65 (59-74)	83 (82-83)	120 (120-121)	59 (53-64)	83 (82-83)	NA
3798										Damage	0.07 (0.01-0.1)	0.05 (0.05-0.06)	0 (0-0)	0.07 (0.06-0.08)	0.05 (0.05-0.06)	NA
4122	Convolvulus	Eukaryota	Viridiplantae	Streptophyta	Magnoliopsida	Solanales	Convolvulaceae	FALSE	FALSE	Nsamples	1 (5.3%)	0	0	NA	0	0
4122										NReads	2090 (2090-2090)	NA	NA	NA	NA	NA
4122										ReadLen	76 (76-76)	NA	NA	NA	NA	NA
4122										Damage	0 (0-0)	NA	NA	NA	NA	NA
4071	Capsicum	Eukaryota	Viridiplantae	Streptophyta	Magnoliopsida	Solanales	Solanaceae	TRUE	FALSE	Nsamples	0	0	0	NA	NA	NA
4071										NReads	NA	NA	NA	NA	NA	NA
4071										ReadLen	NA	NA	NA	NA	NA	NA
4071										Damage	NA	NA	NA	NA	NA	NA
4107	Solanum	Eukaryota	Viridiplantae	Streptophyta	Magnoliopsida	Solanales	Solanaceae	FALSE	FALSE	Nsamples	7 (36.8%)	1 (20%)	1 (4.8%)	1 (5.3%)	0	0
4107										NReads	198 (72-1724)	39 (39-39)	3 (3-3)	101 (101-101)	NA	NA
4107										ReadLen	72 (68-80)	79 (79-79)	69 (69-69)	72 (72-72)	NA	NA
4107										Damage	0.01 (0-0.01)	0.11 (0.11-0.11)	0 (0-0)	0.09 (0.09-0.09)	NA	NA
3603	Vitis	Eukaryota	Viridiplantae	Streptophyta	Magnoliopsida	Vitales	Vitaceae	FALSE	FALSE	Nsamples	7 (36.8%)	0	0	NA	0	0
3603										NReads	164 (26-1829)	NA	NA	NA	NA	NA
3603										ReadLen	68 (63-73)	NA	NA	NA	NA	NA
3603										Damage	0.03 (0.01-0.03)	NA	NA	NA	NA	NA
3337	Pinus	Eukaryota	Viridiplantae	Streptophyta	Pinopsida	Pinales	Pinaceae	TRUE	FALSE	Nsamples	2 (10.5%)	0	2 (9.5%)	NA	NA	NA
3337										NReads	90 (60-121)	NA	14 (11-18)	NA	NA	NA
3337										ReadLen	53 (51-55)	NA	50 (46-54)	NA	NA	NA
3337										Damage	0.02 (0.02-0.02)	NA	0.51 (0.26-0.75)	NA	NA	NA
3257	Equisetum	Eukaryota	Viridiplantae	Streptophyta	Polypodiopsida	Equisetales	Equisetaceae	FALSE	TRUE	Nsamples	1 (5.3%)	2 (40%)	4 (19%)	NA	2 (40%)	1 (4.8%)
3257										NReads	37 (37-37)	3057 (1728-4386)	17 (10-82)	NA	3057 (1728-4386)	257 (257-257)
3257										ReadLen	81 (81-81)	86 (84-87)	83 (69-92)	NA	86 (84-87)	92 (92-92)
3257										Damage	0.1 (0.1-0.1)	0.05 (0.05-0.05)	0.01 (0-0.03)	NA	0.05 (0.05-0.05)	0 (0-0)
